# A signalling rheostat controls chromosome segregation fidelity during early lineage specification and neurogenesis by modulating DNA replication stress

**DOI:** 10.1101/2023.07.18.549463

**Authors:** A De Jaime-Soguero, J Hattemer, A Haas, A Bufe, B Di Marco, N Böhly, JJM Landry, B Schoell, VS Rosa, L Villacorta, Y Baskan, S Androulaki, M Trapp, V Benes, B Das, M Shahbazi, A Jauch, U Engel, A Patrizi, R Sotillo, J Bageritz, J Alfonso, H Bastians, SP Acebrón

**Affiliations:** Centre for Organismal Studies (COS), Heidelberg University, D-69120 Heidelberg, Germany; Georg-August University Göttingen, Göttingen Center for Molecular Biosciences (GZMB) and University Medical Center Göttingen (UMG), Institute of Molecular Oncology, Section for Cellular Oncology, D-37077 Göttingen, Germany; Department of Clinical Neurobiology, University Hospital Heidelberg and German Cancer Research Center (DKFZ), D-69120 Heidelberg, Germany; Genomics Core Facility, European Molecular Biology Laboratory (EMBL), Heidelberg, Germany; Institute of Human Genetics, Heidelberg University, D-69120 Heidelberg, Germany; MRC Laboratory of Molecular Biology, CB2 0QH Cambridge, UK; Department of Medical Biochemistry and Biophysics, Umeå University, 901 87 Umeå, Sweden; Nikon Imaging Center at the University of Heidelberg, Bioquant, D-69120 Heidelberg, Germany; Schaller Research Group, German Cancer Research Center (DKFZ) (DKFZ), D-69120 Heidelberg, Germany; Division of Molecular Thoracic Oncology, German Cancer Research Center (DKFZ) (DKFZ), D-69120 Heidelberg, Germany

**Author notes:** These authors contributed equally (A De Jaime-Soguero, J Hattemer). These authors contributed equally (H Bastians, SP Acebrón).

**Keywords:** Cell signalling, Chromosome segregation, DNA replication stress, DNA damage, Aneuploidy, BMP, WNT, lineage specification, pluripotent stem cells, neurogenesis

## Abstract

The development and homeostasis of organisms rely on the correct replication, maintenance and segregation of their genetic blueprints. How these intracellular processes are monitored across generations of different human cellular lineages, and why the spatio-temporal distribution of mosaicism varies during development remain unknown. Here, we identify several lineage specification signals that regulate chromosome segregation fidelity in both human and mouse pluripotent stem cells. Through epistatic analyses, we find that that WNT, BMP and FGF form a signalling “rheostat” upstream of ATM that monitors replication fork velocity, origin firing and DNA damage during S-phase in pluripotency, which in turn controls spindle polymerisation dynamics and faithful chromosome segregation in the following mitosis. Cell signalling control of chromosome segregation fidelity declines together with ATM activity after pluripotency exit and specification into the three human germ layers, or further differentiation into meso– and endoderm lineages, but re-emerges during neuronal lineage specification. In particular, we reveal that a tug-of-war between FGF and WNT signalling in neural progenitor cells results in DNA damage and chromosome missegregation during cortical neurogenesis, which could provide a rationale for the high levels of mosaicism in the human brain. Our results highlight a moonlighting role of morphogens, patterning signals and growth factors in genome maintenance during pluripotency and lineage specification, which could have important implications for our understanding on how mutations and aneuploidy arise during human development and disease.

**One sentence summary:** Developmental signals link genome maintenance to cell fate
