## Supplementary material for "A signalling rheostat controls chromosome segregation fidelity during early lineage specification and neurogenesis by modulating DNA replication stress": Table S1

### Sheet: Table S1
Factor	Treatment concentration	Company	Function	Type of molecule	AP axis role	Reference & PMID
Wnt3a	iPSC CM 1:3	-	Activates Wnt signaling	Agonist	Posterior	Takada, S. et al. Genes & Development (2003), PMID: 8299937 ; Nayaka, M. et al. Development (2005), PMID: 16291790
Wnt3a+Rspo3	iPSC CM 1:3 + Rspo3 CM 1:50	-	Overstimulate Wnt signaling	Agonist
CHIR99021 (GSK3i)	3uM	Selleckchem	Overstimulate Wnt signaling by inhibiting GSK3	Chemical (inhibitor of GSK3)
EGF	100ng/mL	R&D	Activates EGF signaling throguh EGFR	Agonist
BMP4	100ng/mL	Peprotech	Activates BMP signaling	Agonist	Proximal/Posterior	Winnier, G. et al. Genes & Development (1995), PMID: 7657163
SHH (Sonic Hedgehog)	250ng/mL	Peprotech	Activates SHH signaling	Agonist
TGFB1	5ng/mL	Peprotech	Activates TGFB signaling	Agonist
Activin A	50ng/mL	R&D	Activates Nodal/Activin signaling	Agonist	Posterior	Brennan, J. et al. Nature (2001), PMID: 11418863 ; Stern CD. Et al. Developmental Biology (1995), PMID: 7589799 ; Thomsen, G. et al. Cell (1990), PMID: 2225062
All-trans Retinoic acid	0.1uM	Sigma	Activates RA signaling	Hormone
FGF2	40ng/mL	R&D	Activates FGF signaling	Agonist
SCF (Stem cell fator)	25ng/mL	R&D	Activates SCF/KIT signaling	Agonist
IGF	50ng/mL	R&D	Activates IGF signaling	Agonist
FGF8A	40ng/mL	Peprotech	Activates FGF signaling	Agonist
FGF9	40ng/mL	Peprotech	Activates FGF signaling	Agonist
HGF	30ng/mL	Peprotech	Activates HGF signaling	Agonist
FGF8B	40ng/ml	Peprotech	Activates FGF signaling	Agonist	Posterior	Guo, Q. et al. Development (2007), PMID: 17507393
FGF10	40ng/ml	Peprotech	Activates FGF signaling	Agonist
DLL-1	100ng/mL	Peprotech	Activates NOTCH signalling	Agonist
DLL-4	100ng/mL	Peprotech	Activates NOTCH signalling	Agonist
BMP2	100ng/mL	Peprotech	Activates BMP signaling	Agonist
VEGF2	100ng/mL	Peprotech	Activates VEGF signalling	Agonist
FGF4	40ng/mL	Peprotech	Activates FGF signaling	Agonist
TGFB2	5ng/mL	Peprotech	Activates TGFB signaling	Agonist
PDGF-B	30ng/mL	Peprotech	Activates PDGF-B signalling	Agonist
DKK1	iPSC CM 1:3 // 200 ng/mL	/Peprotech	Inhibits canonical Wnt signalling	Antagonist	Anterior	Mukhopadhyay, M. et al. Cell (2001), PMID: 11702953 ; Lewis, S.L., et al. Development (2008), PMID: 18403408 ; Del Barco-Barrantes, I. et al. Genes & Development (2003), PMID: 12952897
LGK-974 (PORCNi)	10uM	Selleckchem	Inhibits Wnt ligand secretion	Chemical (inhibitor of PORCN)
Noggin	200ng/mL	R&D	Inhibits BMP signaling	Antagonist	Distal/Anterior	Del Barco-Barrantes, I. et al. Genes & Development (2003), PMID: 12952897 ; Anderson RM, et al. Development (2002), PMID: 12397106
Gremlin	200ng/mL	Peprotech	Inhibits BMP signaling	Antagonist
Lefty-A	100ng/mL	R&D	Inhibits Nodal signalling	Antagonist	Anterior	Meno, C. et al. Nature (1996), PMID: 8610011
Cerberus	100ng/mL	R&D	Inhibits Nodal, Wnt and BMP signaling	Antagonist	Anterior	Piccolo, S. et al. Nature (1999), PMID: 10067895 ; Zhu, L. et al. Current Biology (1999), PMID: 10508582 ; Belo, JA. Et al. Mechanisms of Development (1997), PMID: 9431803
Chordin	100ng/mL	R&D	Inhibits BMP signaling	Antagonist	Distal/Anterior	Anderson RM, et al. Development (2002), PMID: 12397106
